# *StemCNV-check*: a pipeline for human pluripotent stem cell (hPSC) genomic integrity control using SNP array data and copy number variant scoring

**DOI:** 10.64898/2025.12.01.691615

**Authors:** Nicolai von Kügelgen, Valeria Fernandez Vallone, Katarzyna A. Ludwik, Mariia Babaeva, Sebastian Diecke, Dieter Beule, Harald Stachelscheid

**Author notes:** both authors contributed equally (Nicolai von Kügelgen, Valeria Fernandez Vallone). senior last-authors (Dieter Beule, Harald Stachelscheid).

## Abstract

Human pluripotent stem cells (hPSCs) and other continuously cultured cell lines are prone to acquiring mutations and genomic aberrations over time, even when derived from well-characterized cell banks. To ensure experimental reproducibility and maintain cell line integrity, routine monitoring for genomic abnormalities is essential. Single nucleotide polymorphism (SNP) arrays represent a cost-effective and widely accessible method for detecting copy number variations (CNVs) with genome-wide resolution, making them particularly suitable for quality control (QC) in cell culture systems.

Despite the established utility of SNP arrays for CNV detection, there remains a lack of comprehensive, user-friendly software solutions that support end-to-end analysis tailored to hPSC line quality assessment. Existing tools are either limited to discrete analysis steps requiring specialized bioinformatics expertise or are proprietary solutions that do not adequately address the specific needs of cell line monitoring.

To bridge this gap, we developed an accessible and integrated analysis pipeline for SNP array-based QC of hPSC lines. The pipeline facilitates all stages of analysis—from raw data processing to the generation of interpretable reports—and includes specialized features such as sample-to-reference comparison, a CNV scoring system according to CNV biological impact, single nucleotide variation (SNV) evaluation and identity verification via SNP genotyping profiles, all tailored to hPSC. We benchmarked the pipeline against established methodologies and implemented strategies to enhance CNV detection reliability through expert-guided improvement process.
