## Supplementary Table 3 for "*StemCNV-check*: a pipeline for human pluripotent stem cell (hPSC) genomic integrity control using SNP array data and copy number variant scoring"

### Sheet: probe_filters
Workflow / Tool name	Probe filter name	N of probes per genomic position	Probes in pseudoautosomal regions, and Y chromosome probes for female samples	GenCall (GC)	GenTrain (GT)	Used in Figure
GenomeStudio (cnvPartition v3.2.0)		All probes kept	Likely kept	Given as >0.15, but not consistently applied per sample. Exact mechanism unclear	Likely ignored / not applied	1 and 2
StemCNV-check prototype	Permissive	1 with highest GC	Kept	>0.2	Not applied	1
StemCNV-check prototype	Strict	1 with highest GC	Kept	>0.7	>0.7	1
StemCNV-Check (Release version)	Standard	1 with highest GC	Removed	>0.15	>0.15	2,3 and 4
StemCNV-check (release/benchmark)	v.1	1 with highest GC	Removed	>0	>0	2A
StemCNV-check (release/benchmark)	v.2	1 with highest GC	Removed	>0.05	>0.05	2A
StemCNV-check (release/benchmark)	v.3	1 with highest GC	Removed	>0.10	>0.10	2A
StemCNV-check (release/benchmark)	v.4	1 with highest GC	Removed	>0.15	>0.15	2A	Set as standard probe filter
StemCNV-check (release/benchmark)	v.5	1 with highest GC	Removed	>0.20	>0.20	2A
StemCNV-check (release/benchmark)	v.6	1 with highest GC	Removed	>0.25	>0.25	2A
StemCNV-check (release/benchmark)	v.7	1 with highest GC	Removed	>0.30	>0.30	2A
StemCNV-check (release/benchmark)	v.8	1 with highest GC	Removed	>0.40	>0.40	2A
StemCNV-check (release/benchmark)	v.9	1 with highest GC	Removed	>0.50	>0.50	2A
StemCNV-check (release/benchmark)	v.10	1 with highest GC	Removed	>0.60	>0.60	2A
StemCNV-check (release/benchmark)	v.11	1 with highest GC	Removed	>0.65	>0.65	2A
StemCNV-check (release/benchmark)	v.12	1 with highest GC	Removed	>0.70	>0.70	2A
StemCNV-check (release/benchmark)	v.13	1 with highest GC	Removed	>0.75	>0.75	2A
StemCNV-check (release/benchmark)	v.14	1 with highest GC	Removed	>0.80	>0.80	2A
StemCNV-check (release/benchmark)	v.15	1 with highest GC	Removed	>0.85	>0.85	2A
