## Supplementary Table 4 for "*StemCNV-check*: a pipeline for human pluripotent stem cell (hPSC) genomic integrity control using SNP array data and copy number variant scoring"

### Sheet: hPSC hotspots
List name	Hotspot	Mapping	Call type	Check-Score	Comment (genes in the region and other characteristics)	Citation	doi
hPSC_CNV hotspots	1p36.13	gband	gain	10	CROCC	Närvä et al. 2010	10.1038/nbt.1617
hPSC_CNV hotspots	1p36.33	gband	gain	10	OR4F5	Närvä et al. 2010	10.1038/nbt.1617
hPSC_CNV hotspots	1p31	gband	loss	10	ITGB3BP; ROR1; EFCAB7	Kanchan et al. 2020	10.1016/j.scr.2020.101803
hPSC_CNV hotspots	1q21.3	gband	gain	10	LCE3C; general Chr.1q reference	Assou et al. 2020	10.1016/j.stemcr.2019.12.004
					LCE3C; general Chr.1q reference	Amps et al. 2012	10.1038/nbt.2051
					LCE3C	Tosca et al. 2015	10.1186/s13039-015-0133-8
					LCE3C	Wu et al. 2008	10.1634/stemcells.2007-0993
hPSC_CNV hotspots	1q25	gband	gain	3	general Chr.1q reference	Assou et al. 2020	10.1016/j.stemcr.2019.12.004
						Amps et al. 2012	10.1038/nbt.2051
						Baker et al. 2016	10.1016/j.stemcr.2016.10.003
hPSC_CNV hotspots	1q31	gband	gain	3	general Chr.1q reference	Assou et al 2020	10.1016/j.stemcr.2019.12.004
						Amps et al. 2012	10.1038/nbt.2051
						Baker et al. 2016	10.1016/j.stemcr.2016.10.003
hPSC_CNV hotspots	1q31.3	gband	loss	10	FOXD3	Kanchan et al. 2020	10.1016/j.scr.2020.101803
					FOXD3; general Chr.1q reference	Assou et al. 2020	10.1016/j.stemcr.2019.12.004
					FOXD3; general Chr.1q reference	Amps et al. 2012	10.1038/nbt.2051
hPSC_CNV hotspots	1q32	gband	gain	3	general Chr.1q reference	Assou et al. 2020	10.1016/j.stemcr.2019.12.004
						Amps et al. 2012	10.1038/nbt.2051
						Baker et al. 2016	10.1016/j.stemcr.2016.10.003
hPSC_CNV hotspots	1q41	gband	gain	3	general Chr.1q reference	Assou et al. 2020	10.1016/j.stemcr.2019.12.004
						Amps et al. 2012	10.1038/nbt.2051
						Baker et al. 2016	10.1016/j.stemcr.2016.10.003
hPSC_CNV hotspots	2p11.2	gband	gain	10	IGKV1-5; IGKV4-1; IGKV2-24; IGKC	Närvä et al. 2010	10.1038/nbt.1617
					IGKV1-5; IGKV4-1; IGKV2-24; IGKC	Martins Taylor et al. 2011	10.1038/nbt.1890
hPSC_CNV hotspots	3p14.2	gband	loss	10	FHIT	Kanchan et al. 2020	10.1016/j.scr.2020.101803
					FHIT; general Chr.3 reference	Assou et al. 2020	10.1016/j.stemcr.2019.12.004
hPSC_CNV hotspots	3p13	gband	loss	10	EIF4E3	Salomonis et al. 2016	10.1016/j.stemcr.2016.05.006
					EIF4E3; general Chr.3 reference	Assou et al. 2020	10.1016/j.stemcr.2019.12.004
hPSC_CNV hotspots	4p16.3	gband	loss	10	FAM53A	Tosca et al. 2015	10.1186/s13039-015-0133-8
hPSC_CNV hotspots	4q13.2	gband	loss	10		Wu et al. 2008	10.1634/stemcells.2007-0993
hPSC_CNV hotspots	4q35.1	gband	loss	10	ING2	Salomonis et al. 2016	10.1016/j.stemcr.2016.05.006
hPSC_CNV hotspots	6p21.32	gband	gain	10	HLA-DRB5	Tosca et al. 2015	10.1186/s13039-015-0133-8
		gband	loss	10	HLA-DRB5	Tosca et al. 2015	10.1186/s13039-015-0133-8
					HLA-DRB5	Wu et al. 2008	10.1634/stemcells.2007-0993
hPSC_CNV hotspots	6q21	gband	gain	10	FYN	Salomonis et al. 2016	10.1016/j.stemcr.2016.05.006
hPSC_CNV hotspots	7q21.11	gband	gain	10	SEAM3E; general Chr.7 reference	Assou et al. 2020	10.1016/j.stemcr.2019.12.004
					SEAM3E	Kang et al. 2015	10.1371/journal.pone.0131128
hPSC_CNV hotspots	7q31.32	gband	gain	10	CADPS2; general Chr.7 reference	Assou et al 2020	10.1016/j.stemcr.2019.12.004
					CADPS2	Kang et al. 2015	10.1371/journal.pone.0131128
hPSC_CNV hotspots	7q34	gband	loss	10	MGAM; general Chr.7 reference	Assou et al. 2020	10.1016/j.stemcr.2019.12.004
					MGAM	Wu et al. 2008	10.1634/stemcells.2007-0993
hPSC_CNV hotspots	7q35	gband	gain	10	AP4M1; OR2A5; general Chr.7 reference	Assou et al. 2020	10.1016/j.stemcr.2019.12.004
					AP4M1; OR2A5	Närvä et al. 2010	10.1038/nbt.1617
hPSC_CNV hotspots	11q11	gband	loss	10	OR4C11; OR4P4; OR4S2	Tosca et al. 2015	10.1186/s13039-015-0133-8
hPSC_CNV hotspots	14q22.1	gband	gain	10	NIN	Salomonis et al. 2016	10.1016/j.stemcr.2016.05.006
					NIN; general Chr.14 reference	Assou et al. 2020	10.1016/j.stemcr.2019.12.004
hPSC_CNV hotspots	14q23.2	gband	gain	10	KCNH5; RHOJ3; GPHB5; general Chr.14 reference	Assou et al. 2020	10.1016/j.stemcr.2019.12.004
					KCNH5; RHOJ3; GPHB5	Tosca et al. 2015	10.1186/s13039-015-0133-8
hPSC_CNV hotspots	14q23.3	gband	gain	10	FUT8; general Chr.14 reference	Assou et al. 2020	10.1016/j.stemcr.2019.12.004
					FUT8	Tosca et al. 2015	10.1186/s13039-015-0133-8
hPSC_CNV hotspots	14q32.32	gband	gain	10	IGHM; IGHD; IGHV3-23; IGHG3; IGHV4-31; general Chr.14 reference	Assou et al. 2020	10.1016/j.stemcr.2019.12.004
					IGHM; IGHD; IGHV3-23; IGHG3; IGHV4-31	Närvä et al. 2010	10.1038/nbt.1617
hPSC_CNV hotspots	14q32.33	gband	gain	10	JAG2; general Chr.14 reference	Assou et al. 2020	10.1016/j.stemcr.2019.12.004
					JAG2	Yamamoto et al. 2022	10.1093/stcltm/szac014
hPSC_CNV hotspots	15q11.2	gband	gain	10	OR4M2; OR4N4; LOC650137; LOC283755; A26B1 general Chr.15 reference	Assou et al. 2020	10.1016/j.stemcr.2019.12.004
					OR4M2; OR4N4; LOC650137; LOC283755; A26B1	Närvä et al. 2010	10.1038/nbt.1617
					OR4M2; OR4N4; LOC650137; LOC283755; A26B1	Tosca et al. 2015	10.1186/s13039-015-0133-8
		gband	loss	10	OR4M2; OR4N4; LOC650137; LOC283755; A26B1 general Chr.15 reference	Assou et al. 2020	10.1016/j.stemcr.2019.12.004
					OR4M2; OR4N4; LOC650137; LOC283755; A26B1	Närvä et al. 2010	10.1038/nbt.1617
					OR4M2; OR4N4; LOC650137; LOC283755; A26B1	Tosca et al. 2015	10.1186/s13039-015-0133-8
hPSC_CNV hotspots	17q12	gband	gain	10	HER2 general Chr.17 reference	Merkle et al. 2017	10.1016/j.stem.2022.01.011
					HER2 general Chr.17 reference	Assou et al. 2020	10.1016/j.stemcr.2019.12.004
					HER2 general Chr.17q reference	Kilpinen et al. 2017	10.1038/nature22403
					HER2	Yamamoto et al. 2022	10.1093/stcltm/szac014
hPSC_CNV hotspots	17q21.1	gband	loss	10	CASC3 general Chr.17 reference	Merkle et al. 2017	10.1016/j.stem.2022.01.011
					CASC3 general Chr.17 reference	Assou et al. 2020	10.1016/j.stemcr.2019.12.004
					CASC3 general Chr.17q reference	Kilpinen et al. 2017	10.1038/nature22403
					CASC3	Martins-Taylor et al. 2011	10.1038/nbt.1890
					CASC3; general Chr.17q21-qter reference	Amps et al. 2012	10.1038/nbt.2051
hPSC_CNV hotspots	17q21.31	gband	gain	10	TBX2; BRCA1; WNT3; WNT9B	Mus et al. 2020	10.1002/gcc.22931
						Lee et al. 2015	10.1016/j.celrep.2014.12.050
						Merkle et al. 2017	10.1016/j.stem.2022.01.011
						Assou et al. 2020	10.1016/j.stemcr.2019.12.004
						Kilpinen et al. 2017	10.1038/nature22403
hPSC_CNV hotspots	17q23.1	gband	gain	10	PTRH2	Amir et al. 2016	10.1002/stem.2550
					PTRH2 general Chr.17 reference	Merkle et al. 2017	10.1016/j.stem.2022.01.011
					PTRH2 general Chr.17 reference	Assou et al. 2020	10.1016/j.stemcr.2019.12.004
					PTRH2; general Chr.17q reference	Kilpinen et al. 2017	10.1038/nature22403
hPSC_CNV hotspots	17q25	gband	gain	10	BIRC5; general Chr.17 reference	Merkle et al. 2017	10.1016/j.stem.2022.01.011
					BIRC5	Baker et al. 2016	10.1016/j.stemcr.2016.10.003
					BIRC5; general Chr.17 reference	Assou et al. 2020	10.1016/j.stemcr.2019.12.004
					BIRC5; general Chr.17 reference	Kilpinen et al. 2017	10.1038/nature22403
					BIRC5	Amps et al. 2012	10.1038/nbt.2051
hPSC_CNV hotspots	18q21	gband	loss	3	general Chr.18q reference	Assou et al. 2020	10.1016/j.stemcr.2019.12.004
					general Chr.18q21-qter reference	Spits et al. 2008	10.1038/nbt.1510
						Baker et al. 2016	10.1016/j.stemcr.2016.10.003
						Amps et al. 2012	10.1038/nbt.2051
hPSC_CNV hotspots	18q22	gband	loss	3	general Chr.18q reference	Assou et al. 2020	10.1016/j.stemcr.2019.12.004
					general Chr.18q21-qter reference	Spits et al. 2008	10.1038/nbt.1510
						Baker et al. 2016	10.1016/j.stemcr.2016.10.003
						Amps et al. 2012	10.1038/nbt.2051
hPSC_CNV hotspots	18q23	gband	loss	3	general Chr.18q reference	Assou et al. 2020	10.1016/j.stemcr.2019.12.004
					general Chr.18q21-qter reference	Spits et al. 2008	10.1038/nbt.1510
						Baker et al. 2016	10.1016/j.stemcr.2016.10.003
						Amps et al. 2012	10.1038/nbt.2051
hPSC_CNV hotspots	19p12	gband	loss	10		Wu et al 2008	10.1634/stemcells.2007-0993
hPSC_CNV hotspots	19q13.32	gband	gain	10	ERCC2	Salomonis et al. 2016	10.1016/j.stemcr.2016.05.006
hPSC_CNV hotspots	20q11.1	gband	gain	10	HM13; ID1; TPTE; TPX2	Kanchan et al. 2020	10.1016/j.scr.2020.101803
						Werbowetski-Ogilvie et al. 2009	10.1038/nbt.1516
						Närvä et al. 2010	10.1038/nbt.1617
						Amps et al. 2012	10.1038/nbt.2051
hPSC_CNV hotspots	20q11.2	gband	gain	10	HM13; ID1; TPTE; TPX2	Kanchan et al. 2020	10.1016/j.scr.2020.101803
						Werbowetski-Ogilvie et al. 2009	10.1038/nbt.1516
						Närvä et al. 2010	10.1038/nbt.1617
						Amps et al. 2012	10.1038/nbt.2051
hPSC_CNV hotspots	20q11.21	gband	gain	10	ID1; POFUT1; TPX2; KIF3B; PDRG1; HM13; DEFB115-116;118-119;121;123-124; REM1; ID12; COX4I24; BCL2L12; DEFB115–119; DEFB121; DEFB123; DEFB124; COX4I2; BCL2L1; TPX2; MYLK2; FKHL18; DUSP15; TTLL9; PDRG1; XKR7; C20orf160; HCK; TM9SF4; TSPYL3; PLAGL2; ASXL1; C20orf112; COMMD7	Avery et al. 2013	10.1016/j.stemcr.2013.10.005
						Salomonis et al. 2016	10.1016/j.stemcr.2016.05.006
						Baker et al. 2016	10.1016/j.stemcr.2016.10.003
						Assou et al. 2020	10.1016/j.stemcr.2019.12.004
						Lefort et al. 2008	10.1038/nbt.1509
						Spits et al. 2008	10.1038/nbt.1510
						Werbowetski-Ogilvie et al. 2009	10.1038/nbt.1516
						Amps et al. 2012	10.1038/nbt.2051
						Jo et al. 2020	10.1038/s41598-020-75657-7
						Nguyen et al. 2014	10.1093/molehr/gat077
						Tosca et al. 2015	10.1186/s13039-015-0133-8
						Wu et al. 2008	10.1634/stemcells.2007-0993
		gband	loss	10	HIC2; PI4KAP2; general Chr. 22 reference	Assou et al. 2020	10.1016/j.stemcr.2019.12.004
					HIC2; PI4KAP2	Närvä et al. 2010	10.1038/nbt.1618
hPSC_CNV hotspots	22q11.22	gband	gain	10	GLV2-23; IGLV2-18; IGLV2-11; IGLV2-14; IGLV3-25; IGLV3-22; IGLV3-21; IGLV3-16; IGLV3-12; IGLV3-19; IGLV4-3; general Chr. 22 reference	Assou et al. 2020	10.1016/j.stemcr.2019.12.004
					GLV2-23; IGLV2-18; IGLV2-11; IGLV2-14; IGLV3-25; IGLV3-22; IGLV3-21; IGLV3-16; IGLV3-12; IGLV3-19; IGLV4-3	Närvä et al. 2010	10.1038/nbt.1617
hPSC_CNV hotspots	22q11.23	gband	loss	10	GSTT1; general Chr. 22 reference	Assou et al. 2020	10.1016/j.stemcr.2019.12.004
					GSTT1	Wu et al. 2008	10.1634/stemcells.2007-0993
hPSC_CNV hotspots	22q13.2	gband	loss	10	SCUBE1; general Chr. 22 reference	Assou et al. 2020	10.1016/j.stemcr.2019.12.004
						Amps et al. 2012	10.1038/nbt.2051
						Tosca et al. 2015	10.1186/s13039-015-0133-8
hPSC_CNV hotspots	BCL2L1	gene_name	gain	30	Located on: 20q11.21	Amir et al. 2016	10.1002/stem.2550
						Kanchan et al. 2020	10.1016/j.scr.2020.101803
						Merkle et al. 2022	10.1016/j.stem.2022.01.011
						Avery et al. 2013	10.1016/j.stemcr.2013.10.005
						Salomonis et al. 2016	10.1016/j.stemcr.2016.05.006
						Zhang et al. 2019	10.1016/j.stemcr.2019.01.013
						Markouli et al. 2019	10.1016/j.stemcr.2019.05.005
						Lefort et al. 2008	10.1038/nbt.1509
						Spits et al 2008	10.1038/nbt.1510
						Werbowetski-Ogilvie et al. 2009	10.1038/nbt.1516
						Martins Taylor et al. 2011	10.1038/nbt.1890
						Amps et al. 2012	10.1038/nbt.2051
						Jo et al. 2020	10.1038/s41598-020-75657-7
						Nguyen et al. 2014	10.1093/molehr/gat077
hPSC_CNV hotspots	CFHR4	gene_name	gain	30	Located on: 1q31.3; general Chr.1q reference	Assou et al. 2020	10.1016/j.stemcr.2019.12.004
					Located on: 1q31.3	Martins-Taylor et al. 2011	10.1038/nbt.1890
					Located on: 1q31.3; general Chr.1q reference	Amps et al. 2012	10.1038/nbt.2051
hPSC_CNV hotspots	DNMT3B	gene_name	gain	30	Located on: 20q11.21	Amir et al. 2016	10.1002/stem.2550
						Kanchan et al. 2020	10.1016/j.scr.2020.101803
						Merkle et al. 2022	10.1016/j.stem.2022.01.011
						Avery et al. 2013	10.1016/j.stemcr.2013.10.005
						Salomonis et al. 2016	10.1016/j.stemcr.2016.05.006
						Zhang et al. 2019	10.1016/j.stemcr.2019.01.013
						Markouli et al. 2019	10.1016/j.stemcr.2019.05.005
						Lefort et al. 2008	10.1038/nbt.1509
						Spits et al 2008	10.1038/nbt.1510
						Werbowetski-Ogilvie et al. 2009	10.1038/nbt.1516
						Martins Taylor et al. 2011	10.1038/nbt.1890
						Amps et al. 2012	10.1038/nbt.2051
						Jo et al. 2020	10.1038/s41598-020-75657-7
						Nguyen et al. 2014	10.1093/molehr/gat077
hPSC_CNV hotspots	FGFRL1	gene_name	loss	30	Located on: 4p16.3	Amps et al. 2012	10.1038/nbt.2051
hPSC_CNV hotspots	GDF3	gene_name	gain	30	Located on: 12p13.31	Amir et al. 2016	10.1002/stem.2550
					Located on: 12p13.31; general Chr.12p reference	Na et al. 2014	10.1007/s13238-014-0073-9
					Located on: 12p13.31; general Chr.12p reference	Mayshar et al. 2010	10.1016/j.stem.2010.07.017
					Located on: 12p13.31; general Chr.12p11-pter reference	Baker et al. 2016	10.1016/j.stemcr.2016.10.003
					Located on: 12p13.31; general Chr.12p reference	Assou et al. 2020	10.1016/j.stemcr.2019.12.004
					Located on: 12p13.31; general Chr.12p reference	Lefort et al. 2008	10.1038/nbt.1509
					Located on: 12p13.31; general Chr.12p11-pter reference	Amps et al. 2012	10.1038/nbt.2051
					Located on: 12p13.31; general Chr.12p reference	Herszfeld et al. 2006	10.1038/nbt1197
					Located on: 12p13.31; general Chr.12p reference	Ben-David et al. 2014	10.1038/ncomms5825
					Located on: 12p13.31	Keller et al. 2021	10.1101/2021.05.22.445238
					Located on: 12p13.31	Tosca et al. 2015	10.1186/s13039-015-0133-8
hPSC_CNV hotspots	KRAS	gene_name	gain	30	Located on: 12p12.1; general Chr.12p reference	Na et al. 2014	10.1007/s13238-014-0073-9
					Located on: 12p12.1; general Chr.12p reference	Mayshar et al. 2010	10.1016/j.stem.2010.07.017
					Located on: 12p12.1; general Chr.12p11-pter reference	Baker et al. 2016	10.1016/j.stemcr.2016.10.003
					Located on: 12p12.1; general Chr.12p reference	Assou et al. 2020	10.1016/j.stemcr.2019.12.004
					Located on: 12p12.1; general Chr.12p reference	Lefort et al. 2008	10.1038/nbt.1509
					Located on: 12p12.1; general Chr.12p11-pter reference	Amps et al. 2012	10.1038/nbt.2051
					Located on: 12p12.1; general Chr.12p reference	Herszfeld et al. 2006	10.1038/nbt1197
					Located on: 12p12.1; general Chr.12p reference	Ben-David et al. 2014	10.1038/ncomms5825
					Located on: 12p12.1	Tosca et al. 2015	10.1186/s13039-015-0133-8
hPSC_CNV hotspots	MCL1	gene_name	gain	30	Located on: 1q21.2	Price et al 2021	10.1016/j.devcel.2021.07.019
					Located on: 1q21.2; general Chr.1q reference	Assou et al. 2020	10.1016/j.stemcr.2019.12.004
					Located on: 1q21.2; general Chr.1q reference	Amps et al. 2012	10.1038/nbt.2051
hPSC_CNV hotspots	MDM4	gene_name	gain	30	Located on: 1q32.1	Merkle et al. 2022	10.1016/j.stem.2022.01.011
					Located on: 1q32.1; general Chr.1q reference	Assou et al. 2020	10.1016/j.stemcr.2019.12.004
					Located on: 1q32.1	Stavish et al. 2024	10.1016/j.stemcr.2024.06.003
					Located on: 1q32.1; general Chr.1q reference	Amps et al. 2012	10.1038/nbt.2051
					Located on: 1q32.1	Krivec et al. 2024	10.1038/s41419-024-07236-x
					Located on: 1q32.1	Stavish et al. 2023	10.1101/2023.09.21.558777
hPSC_CNV hotspots	NANOG	gene_name	gain	30	Located on: 12p13.31	Amir et al. 2016	10.1002/stem.2550
					Located on: 12p13.31; general Chr.12p reference	Na et al. 2014	10.1007/s13238-014-0073-9
					Located on: 12p13.31; general Chr.12p reference	Mayshar et al. 2010	10.1016/j.stem.2010.07.017
					Located on: 12p13.31; general Chr.12p11-pter reference	Baker et al. 2016	10.1016/j.stemcr.2016.10.003
					Located on: 12p13.31; general Chr.12p reference	Assou et al. 2020	10.1016/j.stemcr.2019.12.004
					Located on: 12p13.31; general Chr.12p reference	Lefort et al. 2008	10.1038/nbt.1509
					Located on: 12p13.31; general Chr.12p11-pter reference	Amps et al. 2012	10.1038/nbt.2051
					Located on: 12p13.31; general Chr.12p reference	Herszfeld et al. 2006	10.1038/nbt1197
					Located on: 12p13.31; general Chr.12p reference	Ben-David et al. 2014	10.1038/ncomms5825
					Located on: 12p13.31	Keller et al. 2021	10.1101/2021.05.22.445238
					Located on: 12p13.31	Tosca et al. 2015	10.1186/s13039-015-0133-8
hPSC_CNV hotspots	NANOGP1	gene_name	gain	30	Located on: 12p13.31	Amir et al. 2016	10.1002/stem.2550
					Located on: 12p13.31; general Chr.12p reference	Na et al. 2014	10.1007/s13238-014-0073-9
					Located on: 12p13.31; general Chr.12p reference	Mayshar et al. 2010	10.1016/j.stem.2010.07.017
					Located on: 12p13.31; general Chr.12p11-pter reference	Baker et al. 2016	10.1016/j.stemcr.2016.10.003
					Located on: 12p13.31; general Chr.12p reference	Assou et al. 2020	10.1016/j.stemcr.2019.12.004
					Located on: 12p13.31; general Chr.12p reference	Lefort et al. 2008	10.1038/nbt.1509
					Located on: 12p13.31; general Chr.12p11-pter reference	Amps et al. 2012	10.1038/nbt.2051
					Located on: 12p13.31; general Chr.12p reference	Herszfeld et al. 2006	10.1038/nbt1197
					Located on: 12p13.31; general Chr.12p reference	Ben-David et al. 2014	10.1038/ncomms5825
					Located on: 12p13.31	Keller et al. 2021	10.1101/2021.05.22.445238
					Located on: 12p13.31	Tosca et al. 2015	10.1186/s13039-015-0133-8
hPSC_CNV hotspots	PMAIP1	gene_name	loss	30	Located on: 18q21.32	Zhang et al. 2019	10.1016/j.stemcr.2019.01.013
					Located on: 18q21.32	Halliwell et al. 2020	10.1038/s41580-020-00292-z
hPSC_CNV hotspots	PUF60	gene_name	loss	30	Located on: 8q24.4	Martins-Taylor et al. 2011	10.1038/nbt.1890
hPSC_CNV hotspots	RPRM	gene_name	loss	30	Located on: 2q23	Kanchan et al. 2020	10.1016/j.scr.2020.101803
hPSC_CNV hotspots	SALL3	gene_name	loss	30	Located on: 18q23	Lei et al. 2024	10.1016/j.stemcr.2024.03.001
hPSC_CNV hotspots	SLC2A3	gene_name	gain	30	Located on: 12p13.31	Amir et al. 2016	10.1002/stem.2550
					Located on: 12p13.31; general Chr.12p reference	Na et al. 2014	10.1007/s13238-014-0073-9
					Located on: 12p13.31; general Chr.12p reference	Mayshar et al. 2010	10.1016/j.stem.2010.07.017
					Located on: 12p13.31; general Chr.12p11-pter reference	Baker et al. 2016	10.1016/j.stemcr.2016.10.003
					Located on: 12p13.31; general Chr.12p reference	Assou et al. 2020	10.1016/j.stemcr.2019.12.004
					Located on: 12p13.31; general Chr.12p reference	Lefort et al. 2008	10.1038/nbt.1509
					Located on: 12p13.31; general Chr.12p11-pter reference	Amps et al. 2012	10.1038/nbt.2051
					Located on: 12p13.31; general Chr.12p reference	Herszfeld et al. 2006	10.1038/nbt1197
					Located on: 12p13.31; general Chr.12p reference	Ben-David et al. 2014	10.1038/ncomms5825
					Located on: 12p13.31	Keller et al. 2021	10.1101/2021.05.22.445238
					Located on: 12p13.31	Tosca et al. 2015	10.1186/s13039-015-0133-8
hPSC_CNV hotspots	SOX21	gene_name	gain	30	Located on: 13q21.32-q34	Mus et al. 2020	10.1002/gcc.22931
hPSC_CNV hotspots	SUZ12	gene_name	gain	30	Located on: 17q11.2; general Chr.17 reference	Merkle et al 2017	10.1016/j.stem.2022.01.011
					Located on: 17q11.2; general Chr.17 reference	Assou et al 2020	10.1016/j.stemcr.2019.12.004
					Located on: 17q11.2	Kilpinen et al. 2017	10.1038/nature22403
hPSC_CNV hotspots	TOP1MT	gene_name	loss	30	Located on: 8q24.4	Martins-Taylor et al. 2011	10.1038/nbt.1890
hPSC_CNV hotspots	TP53	gene_name	loss	30	Located on: 17p13.1	Amir et al. 2016	10.1002/stem.2550
hPSC_CNV hotspots	UTP6	gene_name	gain	30	Located on: 17q11.2; general Chr.17 reference	Merkle et al. 2017	10.1016/j.stem.2022.01.011
					Located on: 17q11.2; general Chr.17 reference	Assou et al. 2020	10.1016/j.stemcr.2019.12.004
					Located on: 17q11.2	Kilpinen et al. 2017	10.1038/nature22403
hPSC_CNV hotspots	ZIC2	gene_name	gain	30	Located on: 13q21.32-q34	Mus et al. 2020	10.1002/gcc.22931
hPSC_SNV hotspots	ATM::Leu752Pro	gene_name::mutation	any	NA		Gore et al. 2011	10.1038/nature09805
hPSC_SNV hotspots	BCOR::	gene_name::mutation	any	NA		Rouhani et al. 2022	10.1038/s41588-022-01147-3
hPSC_SNV hotspots	CDK12::	gene_name::mutation	any	NA		Avior et al. 2020	10.1016/j.stem.2020.11.013
hPSC_SNV hotspots	EGFR::	gene_name::mutation	any	NA		Avior et al. 2020	10.1016/j.stem.2020.11.013
hPSC_SNV hotspots	NTRK1::Pro392Ser	gene_name::mutation	any	NA		Gore et al. 2011	10.1038/nature09805
hPSC_SNV hotspots	NTRK3::Gln148Arg	gene_name::mutation	any	NA		Gore et al. 2011	10.1038/nature09805
hPSC_SNV hotspots	OGG1::Arg154His	gene_name::mutation	any	NA		Bruner et al. 2000	10.1038/35002510
						Rouhani et al. 2022	10.1038/s41588-022-01147-3
hPSC_SNV hotspots	PATZ1::	gene_name::mutation	any	NA		Avior et al. 2020	10.1016/j.stem.2020.11.013
hPSC_SNV hotspots	TP53::Arg175His	gene_name::mutation	any	NA		Merkle et al. 2017	10.1038/nature22312
hPSC_SNV hotspots	TP53::Arg181His	gene_name::mutation	any	NA		Merkle et al. 2017	10.1038/nature22312
hPSC_SNV hotspots	TP53::Arg248Gln	gene_name::mutation	any	NA		Merkle et al. 2017	10.1038/nature22312
hPSC_SNV hotspots	TP53::Arg248Trp	gene_name::mutation	any	NA		Merkle et al. 2017	10.1038/nature22312
hPSC_SNV hotspots	TP53::Arg267Trp	gene_name::mutation	any	NA		Merkle et al. 2017	10.1038/nature22312
hPSC_SNV hotspots	TP53::Arg273Gly	gene_name::mutation	any	NA		Merkle et al. 2017	10.1038/nature22312
hPSC_SNV hotspots	TP53::Gly245Cys	gene_name::mutation	any	NA		Merkle et al. 2017	10.1038/nature22312
hPSC_SNV hotspots	TP53::Gly245Ser	gene_name::mutation	any	NA		Merkle et al. 2017	10.1038/nature22312
hPSC_SNV hotspots	TP53::His193Arg	gene_name::mutation	any	NA		Merkle et al. 2017	10.1038/nature22312
hPSC_SNV hotspots	TP53::Pro151Ser	gene_name::mutation	any	NA		Merkle et al. 2017	10.1038/nature22312
