## Supplementary Table 5 for "*StemCNV-check*: a pipeline for human pluripotent stem cell (hPSC) genomic integrity control using SNP array data and copy number variant scoring"

### Sheet: precision
Probe Filter Setting	CNV Caller	Chromosome	Size Min	Size Max	Flag Status	Estimated Precision	F1	Recall	Bracket Description
standard	CBS only	autosomes	-Inf	Inf	Reliable	0.0375	0.0418848	0.0474308	CNV_caller: CBS; chromosomes: auto; size: any; CNV flag status: Reliable; n_calls: 320
standard	PennCNV only	autosomes	-Inf	Inf	Reliable	0.315789	0.145897	0.0948617	CNV_caller: PennCNV; chromosomes: auto; size: any; CNV flag status: Reliable; n_calls: 76
standard	combined-calls (CBS+PennCNV)	autosomes	-Inf	Inf	Reliable	0.591398	0.317919	0.217391	CNV_caller: combined-call; chromosomes: auto; size: any; CNV flag status: Reliable; n_calls: 93
standard	StemCNV-check	autosomes	-Inf	Inf	Reliable	0.186094	0.245283	0.359684	CNV_caller: StemCNV-check; chromosomes: auto; size: any; CNV flag status: Reliable; n_calls: 489
standard	CBS only	autosomes	1000	12000	Reliable	0.0183486	0.0283688	0.0625	CNV_caller: CBS; chromosomes: auto; size: 1000-12000; CNV flag status: Reliable; n_calls: 109
standard	PennCNV only	autosomes	1000	12000	Reliable	0.111111	0.0487805	0.03125	CNV_caller: PennCNV; chromosomes: auto; size: 1000-12000; CNV flag status: Reliable; n_calls: 9
standard	combined-calls (CBS+PennCNV)	autosomes	1000	12000	Reliable	0.285714	0.173913	0.125	CNV_caller: combined-call; chromosomes: auto; size: 1000-12000; CNV flag status: Reliable; n_calls: 14
standard	StemCNV-check	autosomes	1000	12000	Reliable	0.0530303	0.0853659	0.21875	CNV_caller: StemCNV-check; chromosomes: auto; size: 1000-12000; CNV flag status: Reliable; n_calls: 132
standard	CBS only	autosomes	12000	27000	Reliable	0.00961538	0.0119048	0.015625	CNV_caller: CBS; chromosomes: auto; size: 12000-27000; CNV flag status: Reliable; n_calls: 104
standard	PennCNV only	autosomes	12000	27000	Reliable	0.235294	0.0987654	0.0625	CNV_caller: PennCNV; chromosomes: auto; size: 12000-27000; CNV flag status: Reliable; n_calls: 17
standard	combined-calls (CBS+PennCNV)	autosomes	12000	27000	Reliable	0.375	0.204545	0.140625	CNV_caller: combined-call; chromosomes: auto; size: 12000-27000; CNV flag status: Reliable; n_calls: 24
standard	StemCNV-check	autosomes	12000	27000	Reliable	0.0965517	0.133971	0.21875	CNV_caller: StemCNV-check; chromosomes: auto; size: 12000-27000; CNV flag status: Reliable; n_calls: 145
standard	CBS only	autosomes	27000	45000	Reliable	0.0222222	0.0215054	0.0208333	CNV_caller: CBS; chromosomes: auto; size: 27000-45000; CNV flag status: Reliable; n_calls: 45
standard	PennCNV only	autosomes	27000	45000	Reliable	0.428571	0.193548	0.125	CNV_caller: PennCNV; chromosomes: auto; size: 27000-45000; CNV flag status: Reliable; n_calls: 14
standard	combined-calls (CBS+PennCNV)	autosomes	27000	45000	Reliable	0.5625	0.28125	0.1875	CNV_caller: combined-call; chromosomes: auto; size: 27000-45000; CNV flag status: Reliable; n_calls: 16
standard	StemCNV-check	autosomes	27000	45000	Reliable	0.213333	0.260163	0.333333	CNV_caller: StemCNV-check; chromosomes: auto; size: 27000-45000; CNV flag status: Reliable; n_calls: 75
standard	CBS only	autosomes	45000	84000	Reliable	0.108108	0.0833333	0.0677966	CNV_caller: CBS; chromosomes: auto; size: 45000-84000; CNV flag status: Reliable; n_calls: 37
standard	PennCNV only	autosomes	45000	84000	Reliable	0.230769	0.0833333	0.0508475	CNV_caller: PennCNV; chromosomes: auto; size: 45000-84000; CNV flag status: Reliable; n_calls: 13
standard	combined-calls (CBS+PennCNV)	autosomes	45000	84000	Reliable	0.75	0.32	0.20339	CNV_caller: combined-call; chromosomes: auto; size: 45000-84000; CNV flag status: Reliable; n_calls: 16
standard	StemCNV-check	autosomes	45000	84000	Reliable	0.287879	0.304	0.322034	CNV_caller: StemCNV-check; chromosomes: auto; size: 45000-84000; CNV flag status: Reliable; n_calls: 66
standard	CBS only	autosomes	84000	Inf	Reliable	0.16	0.106667	0.08	CNV_caller: CBS; chromosomes: auto; size: >=84000; CNV flag status: Reliable; n_calls: 25
standard	PennCNV only	autosomes	84000	Inf	Reliable	0.434783	0.273973	0.2	CNV_caller: PennCNV; chromosomes: auto; size: >=84000; CNV flag status: Reliable; n_calls: 23
standard	combined-calls (CBS+PennCNV)	autosomes	84000	Inf	Reliable	0.913043	0.575342	0.42	CNV_caller: combined-call; chromosomes: auto; size: >=84000; CNV flag status: Reliable; n_calls: 23
standard	StemCNV-check	autosomes	84000	Inf	Reliable	0.492958	0.578512	0.7	CNV_caller: StemCNV-check; chromosomes: auto; size: >=84000; CNV flag status: Reliable; n_calls: 71
standard	CBS only	autosomes	-Inf	Inf	Unclear	0.03125	0.0408163	0.0588235	CNV_caller: CBS; chromosomes: auto; size: any; CNV flag status: Unclear; n_calls: 128
standard	PennCNV only	autosomes	-Inf	Inf	Unclear	0.0408163	0.034188	0.0294118	CNV_caller: PennCNV; chromosomes: auto; size: any; CNV flag status: Unclear; n_calls: 49
standard	combined-calls (CBS+PennCNV)	autosomes	-Inf	Inf	Unclear	0.121212	0.0792079	0.0588235	CNV_caller: combined-call; chromosomes: auto; size: any; CNV flag status: Unclear; n_calls: 33
standard	CBS only	autosomes	-Inf	Inf	Not reliable	0.0380435	0.00536604	0.0028866	CNV_caller: CBS; chromosomes: auto; size: any; CNV flag status: Not reliable; n_calls: 368
standard	PennCNV only	autosomes	-Inf	Inf	Not reliable	0.0989011	0.00364299	0.00185567	CNV_caller: PennCNV; chromosomes: auto; size: any; CNV flag status: Not reliable; n_calls: 91
standard	combined-calls (CBS+PennCNV)	autosomes	-Inf	Inf	Not reliable	0.0487805	0.000817829	0.000412371	CNV_caller: combined-call; chromosomes: auto; size: any; CNV flag status: Not reliable; n_calls: 41
standard	StemCNV-check	autosomes	-Inf	Inf	Unclear	0.047619	0.0719424	0.147059	CNV_caller: StemCNV-check; chromosomes: auto; size: any; CNV flag status: Unclear; n_calls: 210
standard	StemCNV-check	autosomes	-Inf	Inf	Not reliable	0.05	0.00934579	0.00515464	CNV_caller: StemCNV-check; chromosomes: auto; size: any; CNV flag status: Not reliable; n_calls: 500
standard	CBS only	sex chromoses	-Inf	Inf	Reliable	0.0238095	0.0363636	0.0769231	CNV_caller: CBS; chromosomes: sex; size: any; CNV flag status: Reliable; n_calls: 42
standard	PennCNV only	sex chromoses	-Inf	Inf	Reliable	0		0	CNV_caller: PennCNV; chromosomes: sex; size: any; CNV flag status: Reliable; n_calls: 6
standard	combined-calls (CBS+PennCNV)	sex chromoses	-Inf	Inf	Reliable	0.333333	0.125	0.0769231	CNV_caller: combined-call; chromosomes: sex; size: any; CNV flag status: Reliable; n_calls: 3
standard	CBS only	sex chromoses	-Inf	Inf	Unclear	0			CNV_caller: CBS; chromosomes: sex; size: any; CNV flag status: Unclear; n_calls: 4
standard	PennCNV only	sex chromoses	-Inf	Inf	Unclear				CNV_caller: PennCNV; chromosomes: sex; size: any; CNV flag status: Unclear; n_calls: 0
standard	combined-calls (CBS+PennCNV)	sex chromoses	-Inf	Inf	Unclear				CNV_caller: combined-call; chromosomes: sex; size: any; CNV flag status: Unclear; n_calls: 0
standard	CBS only	sex chromoses	-Inf	Inf	Not reliable	0.142857	0.00714286	0.003663	CNV_caller: CBS; chromosomes: sex; size: any; CNV flag status: Not reliable; n_calls: 7
standard	PennCNV only	sex chromoses	-Inf	Inf	Not reliable	0		0	CNV_caller: PennCNV; chromosomes: sex; size: any; CNV flag status: Not reliable; n_calls: 6
standard	combined-calls (CBS+PennCNV)	sex chromoses	-Inf	Inf	Not reliable			0	CNV_caller: combined-call; chromosomes: sex; size: any; CNV flag status: Not reliable; n_calls: 0
standard	StemCNV-check	sex chromoses	-Inf	Inf	Reliable	0.0392157	0.0625	0.153846	CNV_caller: StemCNV-check; chromosomes: sex; size: any; CNV flag status: Reliable; n_calls: 51
standard	StemCNV-check	sex chromoses	-Inf	Inf	Unclear	0			CNV_caller: StemCNV-check; chromosomes: sex; size: any; CNV flag status: Unclear; n_calls: 4
standard	StemCNV-check	sex chromoses	-Inf	Inf	Not reliable	0.0769231	0.00699301	0.003663	CNV_caller: StemCNV-check; chromosomes: sex; size: any; CNV flag status: Not reliable; n_calls: 13
GenomeStudio	GenomeStudio	autosomes	-Inf	Inf	Reliable	0.143382	0.131535	0.121495	CNV_caller: GenomeStudio; chromosomes: auto; size: any; CNV flag status: Reliable; n_calls: 272
GenomeStudio	GenomeStudio	autosomes	1000	12000	Reliable	0		0	CNV_caller: GenomeStudio; chromosomes: auto; size: 1000-12000; CNV flag status: Reliable; n_calls: 83
GenomeStudio	GenomeStudio	autosomes	12000	27000	Reliable	0.05	0.0377358	0.030303	CNV_caller: GenomeStudio; chromosomes: auto; size: 12000-27000; CNV flag status: Reliable; n_calls: 40
GenomeStudio	GenomeStudio	autosomes	27000	45000	Reliable	0.09375	0.0674157	0.0526316	CNV_caller: GenomeStudio; chromosomes: auto; size: 27000-45000; CNV flag status: Reliable; n_calls: 32
GenomeStudio	GenomeStudio	autosomes	45000	84000	Reliable	0.232558	0.178571	0.144928	CNV_caller: GenomeStudio; chromosomes: auto; size: 45000-84000; CNV flag status: Reliable; n_calls: 43
GenomeStudio	GenomeStudio	autosomes	84000	Inf	Reliable	0.324324	0.340426	0.358209	CNV_caller: GenomeStudio; chromosomes: auto; size: >=84000; CNV flag status: Reliable; n_calls: 74
GenomeStudio	GenomeStudio	sex chromoses	-Inf	Inf	Not reliable	0.5	0.00727273	0.003663	CNV_caller: GenomeStudio; chromosomes: sex; size: any; CNV flag status: Not reliable; n_calls: 2
GenomeStudio	GenomeStudio	sex chromoses	-Inf	Inf	Reliable	0.0714286	0.097561	0.153846	CNV_caller: GenomeStudio; chromosomes: sex; size: any; CNV flag status: Reliable; n_calls: 28
GenomeStudio	GenomeStudio	sex chromoses	-Inf	Inf	Not reliable	0.5	0.00727273	0.003663	CNV_caller: GenomeStudio; chromosomes: sex; size: any; CNV flag status: Not reliable; n_calls: 2
